# A cell atlas of the fly kidney

**DOI:** 10.1101/2021.09.03.458871

**Authors:** Jun Xu, Yifang Liu, Hongjie Li, Alexander J. Tarashansky, Colin H. Kalicki, Ruei-Jiun Hung, Yanhui Hu, Aram Comjean, Sai Saroja Kolluru, Bo Wang, Stephen R Quake, Liqun Luo, Andrew P. McMahon, Julian A.T. Dow, Norbert Perrimon

## Abstract

Like humans, insects rely on precise regulation of their internal environments to survive. The insect renal system consists of Malpighian tubules and nephrocytes that share similarities to the mammalian kidney. Studies of the *Drosophila* Malpighian tubules and nephrocytes have provided many insights into our understanding of the excretion of waste products, stem cell regeneration, protein reabsorption, and as human kidney disease models. Here, we analyzed single-nucleus RNA sequencing (snRNA-seq) data sets to characterize the cell types of the adult fly kidney. We identified 11 distinct clusters representing renal stem cells (RSCs), stellate cells (SCs), regionally specific principal cells (PCs), garland nephrocyte cells (GCs) and pericardial nephrocytes (PNs). Analyses of these clusters revealed many new interesting features. For example, we found a new, previously unrecognized cell cluster: lower segment PCs that express *Esyt2*. In addition, we find that the SC marker genes *RhoGEF64c*, *Frq2*, *Prip* and *CG10939* regulate their unusual cell shape. Further, we identified transcription factors specific to each cluster and built a network of signaling pathways that are potentially involved in mediating cell-cell communication between Malpighian tubule cell types. Finally, cross-species analysis allowed us to match the fly kidney cell types to mouse kidney cell types and planarian protonephridia - knowledge that will help the generation of kidney disease models. To visualize this dataset, we provide a web-based resource for gene expression in single cells (https://www.flyrnai.org/scRNA/kidney/). Altogether, our study provides a comprehensive resource for addressing gene function in the fly kidney and future disease studies.
