## Supplementary material for "A cell atlas of the fly kidney": These zip contain Supplementary Table 1-12.: Supplementary Table 1. Basic statistics of snRNA-seq libraries.xlsx

### Sheet: Sheet1
	Male MT	Female MT	Male NC	Female NC
Estimated Number of Cells	7966	8883	5986	7888
Mean Reads per Cell	68592	69334	29247	21451
Median Genes per Cell	1540	1536	708	676
Median UMI Counts per Cell	6070	5040	1478	1316
