## Supplementary material for "A cell atlas of the fly kidney": These zip contain Supplementary Table 1-12.: Supplementary Table 3. Table of previously and this study validated markers allowing assignment of clusters to cell types or regions. .xlsx

### Sheet: Sheet1
Validated markers for identification of tubule regions and cell types
Cell type	Gene	Evidence type	References
Principal cell	Eglp2	ICC	PMID: 31907321
Principal cell	Eglp4	ICC	PMID: 31907321
Principal cell	CapaR	ICC, F , reporter	PMID: 9264456
Principal cell	V-ATPase subunits	ICC, reporter	PMID: 15855386
Principal cell	DH31R	F	PMID: 11316500
Principal cell	DH44R	F	PMID: 15781884
Stellate cell	Drip	ICC, ISH	PMID: 31907321;PMID: 15800049
Stellate cell	Prip	ICC	PMID: 31907321
Stellate cell	Lkr	ICC, F	PMID: 23446525
Stellate cell	Clc-a	ICC, F	PMID: 25228763
Stellate cell	SecCl	ICC	PMID: 31097722
Stellate cell	tsh	ICC, reporter	PMID: 9144216; PMID: 23404107
Stellate cell	Sip1	ICC	PMID: 31364377
Initial/transitional segment PC	Best2	Expression	PMID: 22496733
Initial/transitional segment PC	Doc, Doc2, Doc3	Expression	PMID: 22496733
Main segment PC	Uro	reporter	PMID: 1556745
Lower tubule and ureter	Aph4	HC, reporter	PMID: 9144216; PMID: 10628988; PMID: 15326206
main segment SC	CG30377, pvf1	reporter	This study
bar-shape SC	ih	reporter	This study
Stellate cell	Lim3	reporter	This study
Stellate cell	Octalpha2R	reporter	This study
initial and transitional PC	Debcl	reporter	This study
upper ureter PC	SPR	reporter	This study
lower ureter PC	Wnt4	reporter	This study
lower segment PC	Esyt2	reporter	This study
Renal stem cell	Sba	reporter	This study
Renal stem cell	fru	reporter	This study
Note: Key for evidence type: ICC – immunocytochemistry; ISH – in situ hybridization; F – functional demonstration;
reporter – identified enhancer trap or reporter construct; function – direct functional assay; HC – histochemistry;
expression – transcriptomics or qPCR of specific region.
