## Supplementary material for "A cell atlas of the fly kidney": These zip contain Supplementary Table 1-12.: Supplementary Table 7. The list of cell-specific transcription factors..xlsx

### Sheet: Sheet1
Gene name	Expression cell cluster	Gene Function	References
esg	RCSs	stem cell proliferation and maintenance	PMID: 31915294
klu	RCSs	stem cell proliferation and maintenance	PMID: 31915294
Sox100B	RCSs	stem cell proliferation and maintenance	PMID: 31915294
fru	RCSs	development and maintenance of gonad stem cell	PMID: 33788836
zfh-2	RCSs	control cell death and Notch signaling	PMID: 24144920
jigr1	RCSs	essential for neuroblast self-renewal	PMID: 26000445
ewg	RCSs	ISC overproliferation	PMID: 28708826
Brat	RCSs	egulates proliferation in the brain, inhibits protein translation, prevents self-renewal and induces differentiation	PMID: 16564014; PMID: 23884941
tsh	SCs	control SCs shape and the expression of genes required for terminal physiological differentiation	PMID: 15936749; PMID: 23404107
tio	SCs	paralogous genes of tsh, control SCs shape and the expression of genes required for terminal physiological differentiation	PMID: 15936749; PMID: 23404107
Lim3	SCs	regulating ion channel gene expression	PMID: 24523544
CG3726	SCs	-	-
CG32982	SCs	predicted to be involved in actin cytoskeleton reorganization	PMID: 32019873
Apt	main segment SCs	cell migration, cell fate specification, and morphogenesis via STAT signaling pathway inhibition	PMID: 18477455
Dac	bar shaped SCs, initial and transitional PCs	tissue morphogenesis	PMID: 27442438
Doc1	bar shaped SCs, initial and transitional PCs	tissue morphogenesis	PMID: 30246928
Doc2	bar shaped SCs, initial and transitional PCs	tissue morphogenesis	PMID: 33412239
hth	initial and transitional PCs	regulate cell proliferation in the compound eye morphogenesis and to be involved in specification of segmental identity during antenna development	PMID: 9450936; PMID: 14636555; PMID: 11934862
bi	initial and transitional PCs	controls cell proliferation, viability and cell migration in the brain, eyes and wings	PMID: 26550824; PMID: 19052953
Camta	initial and transitional PCs	regulation of visual signal transduction, memory formation and cell survival	PMID: 31344027; PMID: 17110341
Debcl	initial and transitional PCs	programmed cell death, intrinsic apoptotic signaling pathway in response to DNA damage	PMID: 19088092; PMID: 16001086; PMID: 10684252
chinmo	main segment PCs	regulation of eye development, tumor formation, and self-renewal by acting downstream of JAK-STAT signaling	PMID: 20412771; PMID: 25453558
drm	lower ureter PCs	leg joint formation during the larval stages, acting downstream of Notch activation	PMID: 14597202
pdm2	lower ureter PCs	plays multiple roles in neurogenesis, including acting as a temporal identity gene and a timing gene required for the termination of the Kr temporal identity window	PMID: 7623801; PMID: 7758947
peb	lower ureter PCs	contributes to embryonic morphogenesis and development of ovary, retina and respiratory system	PMID: 29256860; PMID: 18394891
nub	lower ureter PCs	expressed in the nascent wing primordium and is required for wing formation, regulate immune gene expression	PMID: 7768195; PMID: 29499056
dar1	lower ureter PCs	determines the multipolar morphology of neurons by promoting the growth of dendrites (but not axons), in part by controlling the expression of regulators of microtubules and microtubule-based transport	PMID: 21368042; PMID: 26490864
odd	lower ureter PCs	leg joint formation during the larval stages, acting downstream of Notch activation	PMID: 14597202
kn	PNs, GCs	required for somatic and alary muscle specification and embryonic head segmentation	PMID: 22200594; PMID:18093520
ush	PNs, GCs	interface with major signal transduction pathways such as TGFbeta, Hedgehog, JAK/STAT and Insulin/PI3K to regulate diverse biological processes such as embryonic development, heart, blood and neural development and body size	PMID: 20709169; PMID: 19737914; PMID: 20876645; PMID: 17316386
CG3328	PNs, GCs	-	-
pros	PNs, GCs	promotes the expression of neural differentiation genes and represses neuroblast stem cell identity genes and cell cycle proliferation genes	PMID: 17141154; PMID: 31866201
zfh1	PNs, GCs	involved in the development of adult heart downstream of Dpp signaling	PMID: 17507674
Hand	PNs, GCs	contributes to cardiogenesis, hematopoeisis and muscle function	PMID: 16467358; PMID: 15975941
brp	PNs, GCs	contributes to Ca[2+] channel clustering, size regulation of the synaptic vesicle readily releaseable pool and anesthesia-resistant memory formation	PMID: 16614170; PMID: 23960145
HDAC1	PNs, GCs	Catalyzes the deacetylation of lysine residues on the N-terminal part of the core histones (H2A, H2B, H3 and H4)	PMID:11571273; PMID:28245922; PMID:12408863
Dp	PNs, GCs	controls the transcription of genes necessary for cell cycle progression	PMID: 9271122
egg	PNs, GCs	contributes to stem cell asymmetric division, oogenesis and wing disc development	PMID: 17164421; PMID: 22216012
Xbp1	PNs, GCs	mediates the unfolded protein response, resolve inherent ER stress	PMID: 17170705; PMID: 25166757
