## Supplementary material for "A cell atlas of the fly kidney": These zip contain Supplementary Table 1-12.: Supplementary Table 9. Gene pairs for fly and planarian cell type mappings..xlsx

### Sheet: 工作表 1 - pldm_stemcell_genepair
pldm_stemcell_genepair
	pl_Collecting Duct;dm_lower tubule PC	pl_Collecting Duct;dm_upper ureter PC	pl_Distal Tubule;dm_upper ureter PC	pl_Flame Cell;dm_adult garland nephrocytes	pl_Flame Cell;dm_adult pericardial nephrocytes	pl_Flame Cell;dm_bar-shape stellate cell	pl_Flame Cell;dm_main segment stellate cell	pl_Proximal Tubule;dm_main segment PC	pl_Transition State 1;dm_stem cell	pl_Transition State 2;dm_stem cell
0	pl_dd_Smed_v4_10515_0_1;dm_CG4629	pl_dd_Smed_v4_3190_0_1;dm_Glut1	pl_dd_Smed_v4_8250_0_1;dm_Ndae1	pl_dd_Smed_v4_4569_0_1;dm_Dhc98D	pl_dd_Smed_v4_11280_0_1;dm_sns	pl_dd_Smed_v4_5256_0_1;dm_Nep2	pl_dd_Smed_v4_5256_0_1;dm_Nep2	pl_dd_Smed_v4_13771_0_1;dm_CG42235	pl_dd_Smed_v4_420_0_1;dm_Egfr	pl_dd_Smed_v4_420_0_1;dm_Egfr
1	pl_dd_Smed_v4_3190_0_1;dm_Glut1	pl_dd_Smed_v4_7905_0_1;dm_Ndae1	pl_dd_Smed_v4_4841_0_1;dm_CAH2	pl_dd_Smed_v4_13135_0_1;dm_Dhc98D	pl_dd_Smed_v4_2109_0_1;dm_CG13794	pl_dd_Smed_v4_4575_0_1;dm_tok	pl_dd_Smed_v4_2513_0_1;dm_CG10939	pl_dd_Smed_v4_3642_0_1;dm_List	pl_dd_Smed_v4_12023_0_1;dm_shg	pl_dd_Smed_v4_6251_0_1;dm_shg
2	pl_dd_Smed_v4_10515_0_1;dm_Pka-C3	pl_dd_Smed_v4_3190_0_1;dm_Tret1-1	pl_dd_Smed_v4_5784_0_1;dm_CAH2	pl_dd_Smed_v4_5727_0_1;dm_ORY	pl_dd_Smed_v4_2109_0_1;dm_CG33296	pl_dd_Smed_v4_2513_0_1;dm_CG10939	pl_dd_Smed_v4_2783_0_1;dm_AdamTS-B	pl_dd_Smed_v4_13771_0_1;dm_CG2187	pl_dd_Smed_v4_127_0_1;dm_RpL3	pl_dd_Smed_v4_167_0_1;dm_RpL14
3	pl_dd_Smed_v4_1179_0_1;dm_CG4629	pl_dd_Smed_v4_1688_0_1;dm_nrv1	pl_dd_Smed_v4_8727_0_1;dm_CG15279	pl_dd_Smed_v4_4569_0_1;dm_Dnah3	pl_dd_Smed_v4_2109_0_1;dm_CG13795	pl_dd_Smed_v4_81_0_1;dm_Swim	pl_dd_Smed_v4_2513_0_1;dm_Prosap	pl_dd_Smed_v4_13771_0_1;dm_salt	pl_dd_Smed_v4_287_0_1;dm_RpL13A	pl_dd_Smed_v4_296_0_1;dm_RpL7A
4	pl_dd_Smed_v4_817_1_1;dm_UGP	pl_dd_Smed_v4_4327_0_1;dm_Hex-A	pl_dd_Smed_v4_4841_0_1;dm_CAH5	pl_dd_Smed_v4_38_0_1;dm_betaTub85D	pl_dd_Smed_v4_10039_0_1;dm_zfh1	pl_dd_Smed_v4_11608_0_1;dm_Egfr	pl_dd_Smed_v4_4575_0_1;dm_sli	pl_dd_Smed_v4_3381_0_1;dm_sls	pl_dd_Smed_v4_205_0_1;dm_RpL6	pl_dd_Smed_v4_127_0_1;dm_RpL3
5	pl_dd_Smed_v4_3190_0_1;dm_Tret1-1	pl_dd_Smed_v4_4841_0_1;dm_CAH2	pl_dd_Smed_v4_5784_0_1;dm_CAH5	pl_dd_Smed_v4_3784_0_1;dm_CG30429	pl_dd_Smed_v4_4575_0_1;dm_CG42255	pl_dd_Smed_v4_2513_0_1;dm_Prosap	pl_dd_Smed_v4_15904_0_1;dm_kst	pl_dd_Smed_v4_10135_0_1;dm_pdgy	pl_dd_Smed_v4_128_0_1;dm_RpL18	pl_dd_Smed_v4_171_0_1;dm_sta
6	pl_dd_Smed_v4_1688_0_1;dm_nrv1	pl_dd_Smed_v4_10515_0_1;dm_Pka-C3	pl_dd_Smed_v4_8727_0_1;dm_CG1698	pl_dd_Smed_v4_6790_0_1;dm_Dhc98D	pl_dd_Smed_v4_5727_0_1;dm_Mhc	pl_dd_Smed_v4_2513_0_1;dm_Snx27	pl_dd_Smed_v4_2513_0_1;dm_Snx27	pl_dd_Smed_v4_10135_0_1;dm_CG3961	pl_dd_Smed_v4_226_0_1;dm_RpS2	pl_dd_Smed_v4_108_0_1;dm_RpL8
7	pl_dd_Smed_v4_11663_0_1;dm_CG4629	pl_dd_Smed_v4_9877_0_1;dm_cac	pl_dd_Smed_v4_8727_0_1;dm_NAAT1	pl_dd_Smed_v4_83_0_1;dm_betaTub85D	pl_dd_Smed_v4_6573_0_1;dm_Mhc	pl_dd_Smed_v4_8320_0_1;dm_RhoGAP71E	pl_dd_Smed_v4_10646_0_1;dm_kst	pl_dd_Smed_v4_13771_0_1;dm_Smvt	pl_dd_Smed_v4_224_0_1;dm_RpLP1	pl_dd_Smed_v4_170_0_1;dm_RpS16
8	pl_dd_Smed_v4_9877_0_1;dm_cac	pl_dd_Smed_v4_2210_0_1;dm_nrv1	pl_dd_Smed_v4_4841_0_1;dm_CAH3	pl_dd_Smed_v4_177_0_1;dm_Cdlc2	pl_dd_Smed_v4_5720_0_1;dm_bt	pl_dd_Smed_v4_11310_0_1;dm_Alk	pl_dd_Smed_v4_9617_0_1;dm_Adk1	pl_dd_Smed_v4_10135_0_1;dm_Acsl	pl_dd_Smed_v4_156_0_1;dm_RpS8	pl_dd_Smed_v4_222_0_1;dm_RpS26
9	pl_dd_Smed_v4_7905_0_1;dm_Ndae1	pl_dd_Smed_v4_817_1_1;dm_UGP	pl_dd_Smed_v4_8727_0_1;dm_ine	pl_dd_Smed_v4_4569_0_1;dm_Dhc36C	pl_dd_Smed_v4_81_0_1;dm_Cp1	pl_dd_Smed_v4_5720_0_1;dm_Pkc53E	pl_dd_Smed_v4_11310_0_1;dm_Csk	pl_dd_Smed_v4_54_0_1;dm_CG13321	pl_dd_Smed_v4_296_0_1;dm_RpL7A	pl_dd_Smed_v4_205_0_1;dm_RpL6
10	pl_dd_Smed_v4_11663_0_1;dm_Pka-C3	pl_dd_Smed_v4_3957_0_1;dm_ck	pl_dd_Smed_v4_5784_0_1;dm_CAH3	pl_dd_Smed_v4_13135_0_1;dm_Dhc36C	pl_dd_Smed_v4_2585_0_1;dm_Wdr62	pl_dd_Smed_v4_5720_0_1;dm_sqa	pl_dd_Smed_v4_4575_0_1;dm_crb	pl_dd_Smed_v4_13771_0_1;dm_CG7720	pl_dd_Smed_v4_290_0_1;dm_RpS23	pl_dd_Smed_v4_156_0_1;dm_RpS8
11	pl_dd_Smed_v4_2210_0_1;dm_nrv1	pl_dd_Smed_v4_10515_0_1;dm_Pdk1	pl_dd_Smed_v4_12062_0_1;dm_nrv1	pl_dd_Smed_v4_898_0_1;dm_Cdlc2	pl_dd_Smed_v4_4575_0_1;dm_crb	pl_dd_Smed_v4_10518_0_1;dm_sdt	pl_dd_Smed_v4_12933_0_1;dm_Ac78C	pl_dd_Smed_v4_4575_0_1;dm_ft	pl_dd_Smed_v4_276_0_1;dm_RpL7	pl_dd_Smed_v4_226_0_1;dm_RpS2
12	pl_dd_Smed_v4_3540_0_1;dm_CG4629	pl_dd_Smed_v4_4841_0_1;dm_CAH5	pl_dd_Smed_v4_2210_0_1;dm_nrv1	pl_dd_Smed_v4_10039_0_1;dm_CG12605	pl_dd_Smed_v4_7215_0_1;dm_cno	pl_dd_Smed_v4_11310_0_1;dm_Egfr	pl_dd_Smed_v4_10518_0_1;dm_sdt	pl_dd_Smed_v4_10135_0_1;dm_CG11407	pl_dd_Smed_v4_155_1_1;dm_RpL27A	pl_dd_Smed_v4_437_0_1;dm_RpL18A
13	pl_dd_Smed_v4_3638_0_1;dm_bowl	pl_dd_Smed_v4_3638_0_1;dm_bowl	pl_dd_Smed_v4_11493_0_1;dm_Nhe3	pl_dd_Smed_v4_4753_0_1;dm_CG9313		pl_dd_Smed_v4_12933_0_1;dm_Ac78C	pl_dd_Smed_v4_7193_0_1;dm_Myo28B1	pl_dd_Smed_v4_8199_0_1;dm_sls	pl_dd_Smed_v4_82_0_1;dm_RpS4	pl_dd_Smed_v4_269_0_1;dm_RpS3
14	pl_dd_Smed_v4_10515_0_1;dm_Atg1	pl_dd_Smed_v4_11663_0_1;dm_Pka-C3	pl_dd_Smed_v4_4250_0_1;dm_Prestin	pl_dd_Smed_v4_13135_0_1;dm_kl-5		pl_dd_Smed_v4_3321_0_1;dm_jp	pl_dd_Smed_v4_1205_0_1;dm_kst	pl_dd_Smed_v4_175_0_1;dm_CG12163	pl_dd_Smed_v4_172_0_1;dm_RpL24	pl_dd_Smed_v4_99_0_1;dm_RpS18
15	pl_dd_Smed_v4_311_0_1;dm_CG4629	pl_dd_Smed_v4_11177_0_1;dm_cdi	pl_dd_Smed_v4_14990_0_1;dm_nrv1	pl_dd_Smed_v4_6790_0_1;dm_Dnah3		pl_dd_Smed_v4_10039_0_1;dm_l(3)neo38	pl_dd_Smed_v4_11608_0_1;dm_Egfr	pl_dd_Smed_v4_3928_0_1;dm_DAAM	pl_dd_Smed_v4_228_0_1;dm_RpL19	pl_dd_Smed_v4_128_0_1;dm_RpL18
16	pl_dd_Smed_v4_10515_0_1;dm_Pdk1	pl_dd_Smed_v4_10515_0_1;dm_PhKgamma	pl_dd_Smed_v4_8199_0_1;dm_CG42327	pl_dd_Smed_v4_10191_0_1;dm_Dhc36C		pl_dd_Smed_v4_4575_0_1;dm_crb	pl_dd_Smed_v4_866_0_1;dm_zormin	pl_dd_Smed_v4_10646_0_1;dm_CG13366	pl_dd_Smed_v4_211_0_1;dm_RpL4	pl_dd_Smed_v4_151_0_1;dm_RpL5
17	pl_dd_Smed_v4_311_0_1;dm_Pka-C3	pl_dd_Smed_v4_11663_0_1;dm_cdi	pl_dd_Smed_v4_1869_0_1;dm_CG1544	pl_dd_Smed_v4_3321_0_1;dm_CG30429		pl_dd_Smed_v4_7193_0_1;dm_Myo28B1	pl_dd_Smed_v4_10039_0_1;dm_topi	pl_dd_Smed_v4_791_0_1;dm_Myo81F	pl_dd_Smed_v4_178_0_1;dm_RpS6	pl_dd_Smed_v4_276_0_1;dm_RpL7
18	pl_dd_Smed_v4_3957_0_1;dm_ck	pl_dd_Smed_v4_10515_0_1;dm_wnd	pl_dd_Smed_v4_6156_0_1;dm_mbc	pl_dd_Smed_v4_4669_0_1;dm_CG13898		pl_dd_Smed_v4_9647_0_1;dm_Tsp96F	pl_dd_Smed_v4_7193_0_1;dm_Myo31DF	pl_dd_Smed_v4_3642_0_1;dm_ine	pl_dd_Smed_v4_108_0_1;dm_RpL8	pl_dd_Smed_v4_155_1_1;dm_RpL27A
19	pl_dd_Smed_v4_10515_0_1;dm_PhKgamma	pl_dd_Smed_v4_6156_0_1;dm_mbc	pl_dd_Smed_v4_4250_0_1;dm_CG5404	pl_dd_Smed_v4_6790_0_1;dm_Dhc36C		pl_dd_Smed_v4_15356_0_1;dm_CadN2	pl_dd_Smed_v4_12933_0_1;dm_CG31183	pl_dd_Smed_v4_1179_0_1;dm_Nak	pl_dd_Smed_v4_269_0_1;dm_RpS3	pl_dd_Smed_v4_95_0_1;dm_RpL17
20	pl_dd_Smed_v4_4841_0_1;dm_CAH2	pl_dd_Smed_v4_10515_0_1;dm_Atg1	pl_dd_Smed_v4_9416_0_1;dm_otk	pl_dd_Smed_v4_10191_0_1;dm_kl-5		pl_dd_Smed_v4_12933_0_1;dm_CG31183	pl_dd_Smed_v4_4669_0_1;dm_Cam	pl_dd_Smed_v4_10646_0_1;dm_Ehbp1	pl_dd_Smed_v4_121_0_1;dm_RpS27A	pl_dd_Smed_v4_113_0_1;dm_RpL31
21	pl_dd_Smed_v4_9276_0_1;dm_dnc	pl_dd_Smed_v4_11663_0_1;dm_Pdk1	pl_dd_Smed_v4_3642_0_1;dm_ine	pl_dd_Smed_v4_6941_0_1;dm_Dhc98D		pl_dd_Smed_v4_11520_0_1;dm_Fim	pl_dd_Smed_v4_11187_0_1;dm_CG10011	pl_dd_Smed_v4_791_0_1;dm_jar	pl_dd_Smed_v4_202_0_1;dm_RpS19a	pl_dd_Smed_v4_149_0_1;dm_RpL32
22	pl_dd_Smed_v4_10515_0_1;dm_wnd	pl_dd_Smed_v4_791_0_1;dm_ck	pl_dd_Smed_v4_9276_0_1;dm_dnc	pl_dd_Smed_v4_5727_0_1;dm_Mhc		pl_dd_Smed_v4_11310_0_1;dm_Csk	pl_dd_Smed_v4_5720_0_1;dm_Csk	pl_dd_Smed_v4_10135_0_1;dm_CG11453	pl_dd_Smed_v4_113_0_1;dm_RpL31	pl_dd_Smed_v4_1139_0_1;dm_Traf4
23	pl_dd_Smed_v4_3638_0_1;dm_sug	pl_dd_Smed_v4_11663_0_1;dm_Src64B	pl_dd_Smed_v4_5868_0_1;dm_CG17167	pl_dd_Smed_v4_4569_0_1;dm_kl-3		pl_dd_Smed_v4_1404_0_1;dm_CLIP-190	pl_dd_Smed_v4_5720_0_1;dm_sqa	pl_dd_Smed_v4_81_0_1;dm_CG12163	pl_dd_Smed_v4_170_0_1;dm_RpS16	pl_dd_Smed_v4_839_0_1;dm_RpL6
24	pl_dd_Smed_v4_11663_0_1;dm_Atg1	pl_dd_Smed_v4_3638_0_1;dm_CG9650	pl_dd_Smed_v4_8199_0_1;dm_Ptpmeg	pl_dd_Smed_v4_4669_0_1;dm_CG31960		pl_dd_Smed_v4_1131_0_1;dm_Moe	pl_dd_Smed_v4_1404_0_1;dm_CLIP-190	pl_dd_Smed_v4_10646_0_1;dm_Dys	pl_dd_Smed_v4_596_0_1;dm_eIF4A	pl_dd_Smed_v4_195_0_1;dm_RpS17
25	pl_dd_Smed_v4_6156_0_1;dm_mbc	pl_dd_Smed_v4_9276_0_1;dm_dnc	pl_dd_Smed_v4_1504_0_1;dm_CanB2	pl_dd_Smed_v4_15356_0_1;dm_CadN		pl_dd_Smed_v4_10039_0_1;dm_topi	pl_dd_Smed_v4_8320_0_1;dm_RhoGAP71E	pl_dd_Smed_v4_1122_0_1;dm_CG13366	pl_dd_Smed_v4_151_0_1;dm_RpL5	pl_dd_Smed_v4_596_0_1;dm_eIF4A
26	pl_dd_Smed_v4_3957_0_1;dm_Myo81F	pl_dd_Smed_v4_10515_0_1;dm_dop	pl_dd_Smed_v4_2988_0_1;dm_CG1640	pl_dd_Smed_v4_6790_0_1;dm_kl-5		pl_dd_Smed_v4_4404_0_1;dm_Sh3beta	pl_dd_Smed_v4_5720_0_1;dm_PKD	pl_dd_Smed_v4_1122_0_1;dm_Ehbp1	pl_dd_Smed_v4_134_0_1;dm_RpS25	pl_dd_Smed_v4_202_0_1;dm_RpS19a
27	pl_dd_Smed_v4_4327_0_1;dm_Hex-C	pl_dd_Smed_v4_10515_0_1;dm_Pka-R1	pl_dd_Smed_v4_1510_0_1;dm_LpR2	pl_dd_Smed_v4_255_0_1;dm_CG13898		pl_dd_Smed_v4_81_0_1;dm_CG12163	pl_dd_Smed_v4_11310_0_1;dm_Egfr	pl_dd_Smed_v4_1179_0_1;dm_CG4629	pl_dd_Smed_v4_95_0_1;dm_RpL17	pl_dd_Smed_v4_92_0_1;dm_RpS9
28	pl_dd_Smed_v4_11663_0_1;dm_Abl	pl_dd_Smed_v4_11663_0_1;dm_Abl	pl_dd_Smed_v4_1179_0_1;dm_Nak	pl_dd_Smed_v4_255_0_1;dm_CG31802		pl_dd_Smed_v4_11608_0_1;dm_Eph	pl_dd_Smed_v4_2109_0_1;dm_CG31904	pl_dd_Smed_v4_791_0_1;dm_ck	pl_dd_Smed_v4_149_0_1;dm_RpL32	pl_dd_Smed_v4_228_0_1;dm_RpL19
29	pl_dd_Smed_v4_3638_0_1;dm_cbt	pl_dd_Smed_v4_3638_0_1;dm_sug	pl_dd_Smed_v4_3928_0_1;dm_DAAM	pl_dd_Smed_v4_6941_0_1;dm_Dnah3		pl_dd_Smed_v4_10646_0_1;dm_Ehbp1	pl_dd_Smed_v4_10039_0_1;dm_CG12769	pl_dd_Smed_v4_15904_0_1;dm_Dys	pl_dd_Smed_v4_140_0_1;dm_RpL37A	pl_dd_Smed_v4_189_0_1;dm_RpL21
30	pl_dd_Smed_v4_2140_0_1;dm_Men	pl_dd_Smed_v4_3638_0_1;dm_Cf2	pl_dd_Smed_v4_5620_0_1;dm_by	pl_dd_Smed_v4_4569_0_1;dm_kl-2		pl_dd_Smed_v4_1897_0_1;dm_wnd	pl_dd_Smed_v4_5720_0_1;dm_Pkc53E	pl_dd_Smed_v4_1414_0_1;dm_MESK2	pl_dd_Smed_v4_110_0_1;dm_RpL34b	pl_dd_Smed_v4_290_0_1;dm_RpS23
31	pl_dd_Smed_v4_4327_0_1;dm_Hex-A	pl_dd_Smed_v4_2032_0_1;dm_Ptpmeg	pl_dd_Smed_v4_9416_0_1;dm_Src64B	pl_dd_Smed_v4_6573_0_1;dm_Mhc		pl_dd_Smed_v4_11187_0_1;dm_CG10011	pl_dd_Smed_v4_7215_0_1;dm_cno	pl_dd_Smed_v4_1122_0_1;dm_Dys	pl_dd_Smed_v4_259_0_1;dm_RpL12	pl_dd_Smed_v4_161_0_1;dm_RpLP0
32	pl_dd_Smed_v4_10515_0_1;dm_Pka-R1	pl_dd_Smed_v4_1971_0_1;dm_Alg-2	pl_dd_Smed_v4_6561_0_1;dm_AcCoAS	pl_dd_Smed_v4_255_0_1;dm_CG31960		pl_dd_Smed_v4_7193_0_1;dm_Myo31DF	pl_dd_Smed_v4_9647_0_1;dm_Tsp96F	pl_dd_Smed_v4_398_0_1;dm_Ald1	pl_dd_Smed_v4_242_0_1;dm_RpL23	pl_dd_Smed_v4_178_0_1;dm_RpS6
33	pl_dd_Smed_v4_11663_0_1;dm_Pdk1	pl_dd_Smed_v4_4841_0_1;dm_CAH3	pl_dd_Smed_v4_9416_0_1;dm_Ire1	pl_dd_Smed_v4_13135_0_1;dm_kl-2		pl_dd_Smed_v4_5720_0_1;dm_Csk	pl_dd_Smed_v4_255_0_1;dm_Cam	pl_dd_Smed_v4_2210_0_1;dm_nrv1	pl_dd_Smed_v4_2946_0_1;dm_esg	pl_dd_Smed_v4_105_0_1;dm_RpL36
34	pl_dd_Smed_v4_11663_0_1;dm_Pkn	pl_dd_Smed_v4_2140_0_1;dm_Men	pl_dd_Smed_v4_13223_0_1;dm_SPoCk	pl_dd_Smed_v4_5720_0_1;dm_CG14305		pl_dd_Smed_v4_10039_0_1;dm_jim	pl_dd_Smed_v4_4575_0_1;dm_Ndg	pl_dd_Smed_v4_1518_0_1;dm_Cals	pl_dd_Smed_v4_839_0_1;dm_RpL6	pl_dd_Smed_v4_211_0_1;dm_RpL4
35	pl_dd_Smed_v4_10072_0_1;dm_CG42674	pl_dd_Smed_v4_311_0_1;dm_Pka-C3	pl_dd_Smed_v4_5410_0_1;dm_Pax	pl_dd_Smed_v4_7991_0_1;dm_robl62A		pl_dd_Smed_v4_10518_0_1;dm_dlg1	pl_dd_Smed_v4_5028_0_1;dm_Pi3K68D	pl_dd_Smed_v4_5028_0_1;dm_Pi3K68D	pl_dd_Smed_v4_167_0_1;dm_RpL14	pl_dd_Smed_v4_144_0_1;dm_RpL11
36	pl_dd_Smed_v4_5325_0_1;dm_Dyb	pl_dd_Smed_v4_5325_0_1;dm_Dyb	pl_dd_Smed_v4_7182_0_1;dm_Pzl	pl_dd_Smed_v4_6941_0_1;dm_Dhc36C		pl_dd_Smed_v4_5028_0_1;dm_Pi3K68D	pl_dd_Smed_v4_10039_0_1;dm_bowl	pl_dd_Smed_v4_196_0_1;dm_Pepck2	pl_dd_Smed_v4_724_0_1;dm_eIF4A	pl_dd_Smed_v4_130_0_1;dm_RpL10
37	pl_dd_Smed_v4_3638_0_1;dm_ci	pl_dd_Smed_v4_4114_0_1;dm_Ptpmeg	pl_dd_Smed_v4_2032_0_1;dm_Ptpmeg	pl_dd_Smed_v4_6790_0_1;dm_kl-3		pl_dd_Smed_v4_1714_0_1;dm_ena	pl_dd_Smed_v4_489_0_1;dm_Eip63E	pl_dd_Smed_v4_3474_0_1;dm_NT5E-2	pl_dd_Smed_v4_222_0_1;dm_RpS26	pl_dd_Smed_v4_145_0_1;dm_RpL13
38	pl_dd_Smed_v4_3638_0_1;dm_Cf2	pl_dd_Smed_v4_10515_0_1;dm_Pka-R2	pl_dd_Smed_v4_8199_0_1;dm_sdk	pl_dd_Smed_v4_4872_0_1;dm_Tektin-C		pl_dd_Smed_v4_10039_0_1;dm_CG12769	pl_dd_Smed_v4_4404_0_1;dm_Sh3beta	pl_dd_Smed_v4_8199_0_1;dm_Ptpmeg2	pl_dd_Smed_v4_171_0_1;dm_sta	pl_dd_Smed_v4_287_0_1;dm_RpL13A
39	pl_dd_Smed_v4_11663_0_1;dm_Src64B	pl_dd_Smed_v4_11663_0_1;dm_FER	pl_dd_Smed_v4_9416_0_1;dm_Btk29A	pl_dd_Smed_v4_10191_0_1;dm_kl-2		pl_dd_Smed_v4_7964_0_1;dm_Ehbp1	pl_dd_Smed_v4_11187_0_1;dm_MYPT-75D	pl_dd_Smed_v4_8199_0_1;dm_Ptp99A	pl_dd_Smed_v4_193_0_1;dm_RpL15	pl_dd_Smed_v4_235_0_1;dm_RpL26
40	pl_dd_Smed_v4_11663_0_1;dm_PhKgamma	pl_dd_Smed_v4_5620_0_1;dm_by	pl_dd_Smed_v4_5208_0_1;dm_Graf	pl_dd_Smed_v4_6941_0_1;dm_kl-5		pl_dd_Smed_v4_15254_0_1;dm_Fim	pl_dd_Smed_v4_866_0_1;dm_Strn-Mlck	pl_dd_Smed_v4_8199_0_1;dm_csw	pl_dd_Smed_v4_121_0_1;dm_RpL40	pl_dd_Smed_v4_227_0_1;dm_RpS11
41	pl_dd_Smed_v4_791_0_1;dm_ck	pl_dd_Smed_v4_311_0_1;dm_cdi	pl_dd_Smed_v4_6561_0_1;dm_pdgy	pl_dd_Smed_v4_6941_0_1;dm_kl-3		pl_dd_Smed_v4_11310_0_1;dm_fray	pl_dd_Smed_v4_2109_0_1;dm_CG13796	pl_dd_Smed_v4_34_0_1;dm_Ubi-p5E	pl_dd_Smed_v4_161_0_1;dm_RpLP0	pl_dd_Smed_v4_64_0_1;dm_RpL36A
42	pl_dd_Smed_v4_10515_0_1;dm_dop	pl_dd_Smed_v4_176_0_1;dm_Ubi-p5E	pl_dd_Smed_v4_5410_0_1;dm_stck	pl_dd_Smed_v4_5720_0_1;dm_bt		pl_dd_Smed_v4_2109_0_1;dm_bdg	pl_dd_Smed_v4_11608_0_1;dm_Eph	pl_dd_Smed_v4_8199_0_1;dm_Lar	pl_dd_Smed_v4_437_0_1;dm_RpL18A	pl_dd_Smed_v4_2331_0_1;dm_tou
43	pl_dd_Smed_v4_3638_0_1;dm_Kr-h1	pl_dd_Smed_v4_11663_0_1;dm_PhKgamma	pl_dd_Smed_v4_1432_0_1;dm_CG41099	pl_dd_Smed_v4_3287_0_1;dm_Tektin-C		pl_dd_Smed_v4_1205_0_1;dm_Ehbp1	pl_dd_Smed_v4_4669_0_1;dm_azot		pl_dd_Smed_v4_130_0_1;dm_RpL10	pl_dd_Smed_v4_172_0_1;dm_RpL24
44	pl_dd_Smed_v4_4841_0_1;dm_CARPB	pl_dd_Smed_v4_11663_0_1;dm_Btk29A	pl_dd_Smed_v4_1113_0_1;dm_Rab11	pl_dd_Smed_v4_6941_0_1;dm_kl-2		pl_dd_Smed_v4_11310_0_1;dm_Eph	pl_dd_Smed_v4_10039_0_1;dm_l(3)neo38		pl_dd_Smed_v4_99_0_1;dm_RpS18	pl_dd_Smed_v4_106_0_1;dm_RpS27
45	pl_dd_Smed_v4_11663_0_1;dm_wnd	pl_dd_Smed_v4_311_0_1;dm_Pdk1	pl_dd_Smed_v4_753_0_1;dm_mt:CoI	pl_dd_Smed_v4_605_0_1;dm_CG7069		pl_dd_Smed_v4_10039_0_1;dm_CG32772	pl_dd_Smed_v4_10518_0_1;dm_dlg1		pl_dd_Smed_v4_214_0_1;dm_RpS29	pl_dd_Smed_v4_403_0_1;dm_RpS27A
46	pl_dd_Smed_v4_4779_0_1;dm_lqf	pl_dd_Smed_v4_11663_0_1;dm_wnd	pl_dd_Smed_v4_1113_0_1;dm_RhoL	pl_dd_Smed_v4_10039_0_1;dm_zfh1		pl_dd_Smed_v4_10518_0_1;dm_CASK	pl_dd_Smed_v4_5798_0_1;dm_AnxB9		pl_dd_Smed_v4_1095_0_1;dm_Dsp1	pl_dd_Smed_v4_150_0_1;dm_RpL9
47	pl_dd_Smed_v4_2153_0_1;dm_Acsl	pl_dd_Smed_v4_4779_0_1;dm_lqf	pl_dd_Smed_v4_1113_0_1;dm_Rab4	pl_dd_Smed_v4_5720_0_1;dm_Lkb1		pl_dd_Smed_v4_5720_0_1;dm_Atg1	pl_dd_Smed_v4_4192_0_1;dm_Ctl2		pl_dd_Smed_v4_195_0_1;dm_RpS17	pl_dd_Smed_v4_126_0_1;dm_RpS30
48	pl_dd_Smed_v4_3957_0_1;dm_jar	pl_dd_Smed_v4_2390_0_1;dm_Marf	pl_dd_Smed_v4_1971_0_1;dm_Alg-2	pl_dd_Smed_v4_5720_0_1;dm_PKD		pl_dd_Smed_v4_5720_0_1;dm_Mekk1	pl_dd_Smed_v4_15356_0_1;dm_CadN2		pl_dd_Smed_v4_105_0_1;dm_RpL36	pl_dd_Smed_v4_96_0_1;dm_RpLP2
49	pl_dd_Smed_v4_2153_0_1;dm_CG3961	pl_dd_Smed_v4_11663_0_1;dm_Atg1	pl_dd_Smed_v4_9276_0_1;dm_Pde8	pl_dd_Smed_v4_11310_0_1;dm_Lkb1		pl_dd_Smed_v4_7215_0_1;dm_cno	pl_dd_Smed_v4_11520_0_1;dm_Fim		pl_dd_Smed_v4_92_0_1;dm_RpS9	pl_dd_Smed_v4_268_0_1;dm_RpS12
50	pl_dd_Smed_v4_4841_0_1;dm_CAH3	pl_dd_Smed_v4_2988_0_1;dm_CG1640	pl_dd_Smed_v4_8199_0_1;dm_sls	pl_dd_Smed_v4_9617_0_1;dm_Adk3		pl_dd_Smed_v4_10039_0_1;dm_bowl	pl_dd_Smed_v4_11187_0_1;dm_CG6966		pl_dd_Smed_v4_235_0_1;dm_RpL26	pl_dd_Smed_v4_84_0_1;dm_RpS21
51	pl_dd_Smed_v4_2390_0_1;dm_Marf	pl_dd_Smed_v4_311_0_1;dm_Src64B	pl_dd_Smed_v4_8199_0_1;dm_Ptp99A	pl_dd_Smed_v4_1131_0_1;dm_Ptpmeg		pl_dd_Smed_v4_11310_0_1;dm_Ack-like	pl_dd_Smed_v4_81_0_1;dm_Swim		pl_dd_Smed_v4_84_0_1;dm_RpS21	pl_dd_Smed_v4_186_0_1;dm_eEF2
52	pl_dd_Smed_v4_11663_0_1;dm_Pvr	pl_dd_Smed_v4_4327_0_1;dm_Hex-C	pl_dd_Smed_v4_5208_0_1;dm_RhoGAP1A	pl_dd_Smed_v4_866_0_1;dm_zormin		pl_dd_Smed_v4_5720_0_1;dm_fray	pl_dd_Smed_v4_10646_0_1;dm_cher		pl_dd_Smed_v4_126_0_1;dm_RpS30	pl_dd_Smed_v4_139_0_1;dm_RpS14a
53	pl_dd_Smed_v4_311_0_1;dm_Pdk1	pl_dd_Smed_v4_2153_0_1;dm_Acsl	pl_dd_Smed_v4_1113_0_1;dm_Rab1	pl_dd_Smed_v4_81_0_1;dm_Cp1		pl_dd_Smed_v4_489_0_1;dm_Eip63E	pl_dd_Smed_v4_15254_0_1;dm_Fim		pl_dd_Smed_v4_145_0_1;dm_RpL13	pl_dd_Smed_v4_174_0_1;dm_Rack1
54	pl_dd_Smed_v4_10515_0_1;dm_Pka-R2	pl_dd_Smed_v4_4964_0_1;dm_Rala	pl_dd_Smed_v4_9276_0_1;dm_Pde9	pl_dd_Smed_v4_34_0_1;dm_Ubi-p63E		pl_dd_Smed_v4_34_0_1;dm_Ubi-p63E	pl_dd_Smed_v4_11310_0_1;dm_Fak		pl_dd_Smed_v4_1139_0_1;dm_Traf4	pl_dd_Smed_v4_82_0_1;dm_RpS4
55	pl_dd_Smed_v4_5325_0_1;dm_Dys	pl_dd_Smed_v4_3067_0_1;dm_CG17746	pl_dd_Smed_v4_1113_0_1;dm_Rheb	pl_dd_Smed_v4_83_0_1;dm_alphaTub84B		pl_dd_Smed_v4_5720_0_1;dm_Eph	pl_dd_Smed_v4_11310_0_1;dm_Eph		pl_dd_Smed_v4_281_0_1;dm_RpL23A	pl_dd_Smed_v4_794_0_1;dm_eIF4A
56	pl_dd_Smed_v4_9276_0_1;dm_Pde8	pl_dd_Smed_v4_7571_0_1;dm_ASPP	pl_dd_Smed_v4_3381_0_1;dm_sls	pl_dd_Smed_v4_1237_0_1;dm_Ggamma1		pl_dd_Smed_v4_4192_0_1;dm_Ctl2	pl_dd_Smed_v4_4669_0_1;dm_Mlc-c		pl_dd_Smed_v4_97_0_1;dm_RpL37a	pl_dd_Smed_v4_737_0_1;dm_eIF4A
57	pl_dd_Smed_v4_311_0_1;dm_Pkn	pl_dd_Smed_v4_1179_0_1;dm_Nak	pl_dd_Smed_v4_1432_0_1;dm_Fem-1	pl_dd_Smed_v4_1847_0_1;dm_Usp47		pl_dd_Smed_v4_2443_0_1;dm_Hip1	pl_dd_Smed_v4_1847_0_1;dm_Usp47		pl_dd_Smed_v4_794_0_1;dm_eIF4A	pl_dd_Smed_v4_134_0_1;dm_RpS25
58	pl_dd_Smed_v4_11663_0_1;dm_par-1	pl_dd_Smed_v4_10515_0_1;dm_Rok	pl_dd_Smed_v4_467_0_1;dm_Mdh1	pl_dd_Smed_v4_11187_0_1;dm_mask		pl_dd_Smed_v4_10039_0_1;dm_cg	pl_dd_Smed_v4_255_0_1;dm_azot		pl_dd_Smed_v4_174_0_1;dm_Rack1	pl_dd_Smed_v4_350_0_1;dm_RpL10Ab
59	pl_dd_Smed_v4_791_0_1;dm_Myo81F	pl_dd_Smed_v4_3638_0_1;dm_ci	pl_dd_Smed_v4_1432_0_1;dm_Mbs	pl_dd_Smed_v4_2513_0_1;dm_Prosap		pl_dd_Smed_v4_177_0_1;dm_ctp	pl_dd_Smed_v4_10039_0_1;dm_jim		pl_dd_Smed_v4_186_0_1;dm_eEF2	pl_dd_Smed_v4_403_0_1;dm_RpL40
60	pl_dd_Smed_v4_176_0_1;dm_Ubi-p5E	pl_dd_Smed_v4_1426_0_1;dm_CG41099	pl_dd_Smed_v4_5410_0_1;dm_Zasp52			pl_dd_Smed_v4_10039_0_1;dm_Phs	pl_dd_Smed_v4_489_0_1;dm_Pak3		pl_dd_Smed_v4_1331_0_1;dm_Dsp1	pl_dd_Smed_v4_121_0_1;dm_RpS27A
61	pl_dd_Smed_v4_311_0_1;dm_Src64B	pl_dd_Smed_v4_11663_0_1;dm_Pkn	pl_dd_Smed_v4_1432_0_1;dm_Ank			pl_dd_Smed_v4_10039_0_1;dm_CG31224	pl_dd_Smed_v4_5720_0_1;dm_Pak3		pl_dd_Smed_v4_164_0_1;dm_RpS24	pl_dd_Smed_v4_117_0_1;dm_RpS10b
62	pl_dd_Smed_v4_11663_0_1;dm_FER	pl_dd_Smed_v4_6499_0_1;dm_raskol	pl_dd_Smed_v4_510_0_1;dm_Eno			pl_dd_Smed_v4_11187_0_1;dm_CG6966	pl_dd_Smed_v4_2443_0_1;dm_Hip1		pl_dd_Smed_v4_163_0_1;dm_RpS3A	pl_dd_Smed_v4_295_0_1;dm_RpS5a
63	pl_dd_Smed_v4_1510_0_1;dm_CG31999	pl_dd_Smed_v4_10515_0_1;dm_JIL-1	pl_dd_Smed_v4_9416_0_1;dm_Fak			pl_dd_Smed_v4_1131_0_1;dm_yrt	pl_dd_Smed_v4_4910_0_1;dm_MFS17		pl_dd_Smed_v4_139_0_1;dm_RpS14a	pl_dd_Smed_v4_259_0_1;dm_RpL12
64	pl_dd_Smed_v4_1179_0_1;dm_Nak	pl_dd_Smed_v4_1205_0_1;dm_cher	pl_dd_Smed_v4_10072_0_1;dm_CG42674			pl_dd_Smed_v4_180_0_1;dm_ben	pl_dd_Smed_v4_177_0_1;dm_ctp		pl_dd_Smed_v4_144_0_1;dm_RpL11	pl_dd_Smed_v4_242_0_1;dm_RpL23
65	pl_dd_Smed_v4_311_0_1;dm_PhKgamma	pl_dd_Smed_v4_311_0_1;dm_FER	pl_dd_Smed_v4_8199_0_1;dm_Lar			pl_dd_Smed_v4_489_0_1;dm_Atg1	pl_dd_Smed_v4_15356_0_1;dm_kug		pl_dd_Smed_v4_168_0_1;dm_Traf4	pl_dd_Smed_v4_214_0_1;dm_RpS29
66	pl_dd_Smed_v4_11663_0_1;dm_rl	pl_dd_Smed_v4_11663_0_1;dm_CG41099	pl_dd_Smed_v4_11008_0_1;dm_Hrb98DE			pl_dd_Smed_v4_489_0_1;dm_Mekk1	pl_dd_Smed_v4_1131_0_1;dm_Moe		pl_dd_Smed_v4_168_0_1;dm_RpL35	pl_dd_Smed_v4_1095_0_1;dm_Dsp1
67	pl_dd_Smed_v4_1951_0_1;dm_Dys	pl_dd_Smed_v4_3638_0_1;dm_Kr-h1	pl_dd_Smed_v4_591_0_1;dm_Ald1			pl_dd_Smed_v4_467_0_1;dm_Mdh1	pl_dd_Smed_v4_5720_0_1;dm_cdi		pl_dd_Smed_v4_117_0_1;dm_RpS10b	pl_dd_Smed_v4_281_0_1;dm_RpL23A
68	pl_dd_Smed_v4_11663_0_1;dm_Btk29A	pl_dd_Smed_v4_3638_0_1;dm_nom	pl_dd_Smed_v4_1113_0_1;dm_Rab5			pl_dd_Smed_v4_10039_0_1;dm_crol	pl_dd_Smed_v4_5720_0_1;dm_JIL-1		pl_dd_Smed_v4_204_0_1;dm_RpS7	pl_dd_Smed_v4_724_0_1;dm_eIF4A
69	pl_dd_Smed_v4_1426_0_1;dm_CG41099	pl_dd_Smed_v4_311_0_1;dm_PhKgamma	pl_dd_Smed_v4_1900_0_1;dm_CycT			pl_dd_Smed_v4_898_0_1;dm_ctp	pl_dd_Smed_v4_1131_0_1;dm_yrt		pl_dd_Smed_v4_295_0_1;dm_RpS5a	pl_dd_Smed_v4_121_0_1;dm_RpL40
70	pl_dd_Smed_v4_11663_0_1;dm_Sik3	pl_dd_Smed_v4_311_0_1;dm_Btk29A	pl_dd_Smed_v4_1432_0_1;dm_MYPT-75D			pl_dd_Smed_v4_11187_0_1;dm_Ank	pl_dd_Smed_v4_4575_0_1;dm_kug		pl_dd_Smed_v4_123_0_1;dm_RpS20	pl_dd_Smed_v4_1331_0_1;dm_Dsp1
71	pl_dd_Smed_v4_311_0_1;dm_wnd	pl_dd_Smed_v4_311_0_1;dm_wnd	pl_dd_Smed_v4_2842_0_1;dm_Sxl			pl_dd_Smed_v4_7193_0_1;dm_zip	pl_dd_Smed_v4_1897_0_1;dm_wnd		pl_dd_Smed_v4_150_0_1;dm_RpL9	pl_dd_Smed_v4_123_0_1;dm_RpS20
72	pl_dd_Smed_v4_11663_0_1;dm_CG41099	pl_dd_Smed_v4_1426_0_1;dm_CG42672	pl_dd_Smed_v4_5492_0_1;dm_AhcyL1			pl_dd_Smed_v4_11187_0_1;dm_MYPT-75D	pl_dd_Smed_v4_1205_0_1;dm_cher		pl_dd_Smed_v4_189_0_1;dm_RpL21	pl_dd_Smed_v4_802_0_1;dm_Dsp1
73	pl_dd_Smed_v4_4190_0_1;dm_drk	pl_dd_Smed_v4_10072_0_1;dm_CG42674	pl_dd_Smed_v4_9416_0_1;dm_Eph			pl_dd_Smed_v4_5720_0_1;dm_cdi	pl_dd_Smed_v4_489_0_1;dm_Rok		pl_dd_Smed_v4_350_0_1;dm_RpL10Ab	pl_dd_Smed_v4_168_0_1;dm_Traf4
74	pl_dd_Smed_v4_7571_0_1;dm_CG6966	pl_dd_Smed_v4_7571_0_1;dm_CG42672					pl_dd_Smed_v4_5720_0_1;dm_Rok		pl_dd_Smed_v4_65_0_1;dm_RpS28b	pl_dd_Smed_v4_168_0_1;dm_RpL35
75	pl_dd_Smed_v4_10515_0_1;dm_JIL-1	pl_dd_Smed_v4_4964_0_1;dm_Rab11					pl_dd_Smed_v4_255_0_1;dm_Mlc-c		pl_dd_Smed_v4_106_0_1;dm_RpS27	pl_dd_Smed_v4_93_0_1;dm_pAbp
76	pl_dd_Smed_v4_1426_0_1;dm_cact	pl_dd_Smed_v4_1510_0_1;dm_LpR2					pl_dd_Smed_v4_180_0_1;dm_ben		pl_dd_Smed_v4_394_0_1;dm_RpL39	pl_dd_Smed_v4_163_0_1;dm_RpS3A
77	pl_dd_Smed_v4_1432_0_1;dm_CG41099	pl_dd_Smed_v4_1432_0_1;dm_CG41099					pl_dd_Smed_v4_489_0_1;dm_Fak		pl_dd_Smed_v4_227_0_1;dm_RpS11	pl_dd_Smed_v4_394_0_1;dm_RpL39
78	pl_dd_Smed_v4_4964_0_1;dm_Rab32	pl_dd_Smed_v4_9276_0_1;dm_Pde8					pl_dd_Smed_v4_5720_0_1;dm_Fak		pl_dd_Smed_v4_93_0_1;dm_pAbp	pl_dd_Smed_v4_62_0_1;dm_CNBP
79	pl_dd_Smed_v4_1426_0_1;dm_CG6966	pl_dd_Smed_v4_2514_0_1;dm_Ehbp1					pl_dd_Smed_v4_5720_0_1;dm_Eph		pl_dd_Smed_v4_2331_0_1;dm_tou	pl_dd_Smed_v4_2592_0_1;dm_pAbp
80	pl_dd_Smed_v4_1518_0_1;dm_Cals	pl_dd_Smed_v4_4964_0_1;dm_Rap1					pl_dd_Smed_v4_34_0_1;dm_Ubi-p63E		pl_dd_Smed_v4_802_0_1;dm_Dsp1	pl_dd_Smed_v4_236_0_1;dm_RpL38
81	pl_dd_Smed_v4_311_0_1;dm_par-1	pl_dd_Smed_v4_11663_0_1;dm_CG42672					pl_dd_Smed_v4_4575_0_1;dm_tok		pl_dd_Smed_v4_62_0_1;dm_CNBP	pl_dd_Smed_v4_420_0_1;dm_FER
82	pl_dd_Smed_v4_2988_0_1;dm_CG1640	pl_dd_Smed_v4_4190_0_1;dm_drk					pl_dd_Smed_v4_11608_0_1;dm_InR		pl_dd_Smed_v4_308_0_1;dm_eEF1gamma	pl_dd_Smed_v4_308_0_1;dm_eEF1gamma
83	pl_dd_Smed_v4_791_0_1;dm_jar	pl_dd_Smed_v4_11663_0_1;dm_Sik3					pl_dd_Smed_v4_1714_0_1;dm_ena		pl_dd_Smed_v4_330_0_1;dm_RabX1	pl_dd_Smed_v4_358_0_1;dm_bic
84	pl_dd_Smed_v4_1205_0_1;dm_Dys	pl_dd_Smed_v4_2514_0_1;dm_shot					pl_dd_Smed_v4_2585_0_1;dm_Wdr62		pl_dd_Smed_v4_2946_0_1;dm_klu	pl_dd_Smed_v4_139_0_1;dm_RpS14b
85	pl_dd_Smed_v4_11663_0_1;dm_CG6966	pl_dd_Smed_v4_1518_0_1;dm_Cals					pl_dd_Smed_v4_898_0_1;dm_ctp		pl_dd_Smed_v4_2946_0_1;dm_Blimp-1	pl_dd_Smed_v4_1194_0_1;dm_msi
86	pl_dd_Smed_v4_3540_0_1;dm_rl	pl_dd_Smed_v4_11663_0_1;dm_CG17698					pl_dd_Smed_v4_10039_0_1;dm_CG32772		pl_dd_Smed_v4_420_0_1;dm_FER	pl_dd_Smed_v4_83_0_1;dm_betaTub56D
87	pl_dd_Smed_v4_4964_0_1;dm_Rab11	pl_dd_Smed_v4_1426_0_1;dm_cact					pl_dd_Smed_v4_467_0_1;dm_Mdh1		pl_dd_Smed_v4_1327_0_1;dm_heph	pl_dd_Smed_v4_2064_0_1;dm_CG2852
88	pl_dd_Smed_v4_311_0_1;dm_FER	pl_dd_Smed_v4_3907_0_1;dm_raskol					pl_dd_Smed_v4_11187_0_1;dm_Ank		pl_dd_Smed_v4_236_0_1;dm_RpL38	pl_dd_Smed_v4_469_0_1;dm_His2Av
89	pl_dd_Smed_v4_311_0_1;dm_rl	pl_dd_Smed_v4_311_0_1;dm_Pkn					pl_dd_Smed_v4_5720_0_1;dm_Pkc98E		pl_dd_Smed_v4_812_0_1;dm_Imp	pl_dd_Smed_v4_133_0_1;dm_CG2852
90	pl_dd_Smed_v4_311_0_1;dm_Btk29A	pl_dd_Smed_v4_1426_0_1;dm_CG6966					pl_dd_Smed_v4_489_0_1;dm_Cdk12		pl_dd_Smed_v4_1194_0_1;dm_msi
91	pl_dd_Smed_v4_1900_0_1;dm_CycT	pl_dd_Smed_v4_1951_0_1;dm_Ehbp1					pl_dd_Smed_v4_10039_0_1;dm_Phs		pl_dd_Smed_v4_139_0_1;dm_RpS14b
92	pl_dd_Smed_v4_2597_0_1;dm_dom	pl_dd_Smed_v4_2525_0_1;dm_ctrip					pl_dd_Smed_v4_11310_0_1;dm_InR		pl_dd_Smed_v4_297_0_1;dm_mt:CoII
93	pl_dd_Smed_v4_311_0_1;dm_Sik3	pl_dd_Smed_v4_11663_0_1;dm_par-1					pl_dd_Smed_v4_81_0_1;dm_Cp1		pl_dd_Smed_v4_757_0_1;dm_msi
94	pl_dd_Smed_v4_11663_0_1;dm_Slik	pl_dd_Smed_v4_5325_0_1;dm_Ehbp1					pl_dd_Smed_v4_11310_0_1;dm_Src42A		pl_dd_Smed_v4_469_0_1;dm_His2Av
95	pl_dd_Smed_v4_11663_0_1;dm_Gprk2	pl_dd_Smed_v4_1900_0_1;dm_CycT					pl_dd_Smed_v4_10039_0_1;dm_CG31224		pl_dd_Smed_v4_133_0_1;dm_CG2852
96	pl_dd_Smed_v4_6499_0_1;dm_raskol	pl_dd_Smed_v4_7571_0_1;dm_CG6966					pl_dd_Smed_v4_11310_0_1;dm_slpr		pl_dd_Smed_v4_2064_0_1;dm_CG2852
97	pl_dd_Smed_v4_2525_0_1;dm_Su(dx)	pl_dd_Smed_v4_11663_0_1;dm_JIL-1					pl_dd_Smed_v4_15904_0_1;dm_Dys		pl_dd_Smed_v4_672_0_1;dm_Fkbp39
98	pl_dd_Smed_v4_2514_0_1;dm_Ehbp1	pl_dd_Smed_v4_11663_0_1;dm_CG6966					pl_dd_Smed_v4_10646_0_1;dm_Ehbp1
99	pl_dd_Smed_v4_1847_0_1;dm_Usp2	pl_dd_Smed_v4_1951_0_1;dm_shot					pl_dd_Smed_v4_10039_0_1;dm_CG32767
100	pl_dd_Smed_v4_11663_0_1;dm_Pkc98E	pl_dd_Smed_v4_1426_0_1;dm_Ank					pl_dd_Smed_v4_10039_0_1;dm_cg
101	pl_dd_Smed_v4_11663_0_1;dm_Src42A	pl_dd_Smed_v4_11663_0_1;dm_Src42A					pl_dd_Smed_v4_10646_0_1;dm_Dys
102	pl_dd_Smed_v4_3638_0_1;dm_CG9650	pl_dd_Smed_v4_5325_0_1;dm_shot					pl_dd_Smed_v4_10039_0_1;dm_Cf2
103	pl_dd_Smed_v4_11663_0_1;dm_Doa	pl_dd_Smed_v4_311_0_1;dm_Tao					pl_dd_Smed_v4_7964_0_1;dm_Ehbp1
104	pl_dd_Smed_v4_11177_0_1;dm_cdi	pl_dd_Smed_v4_2525_0_1;dm_Su(dx)					pl_dd_Smed_v4_489_0_1;dm_Tao
105	pl_dd_Smed_v4_11663_0_1;dm_cdi	pl_dd_Smed_v4_7571_0_1;dm_Ank					pl_dd_Smed_v4_5720_0_1;dm_Tao
106	pl_dd_Smed_v4_3638_0_1;dm_nom	pl_dd_Smed_v4_11663_0_1;dm_Pak					pl_dd_Smed_v4_5720_0_1;dm_Src42A
107	pl_dd_Smed_v4_4964_0_1;dm_Rala	pl_dd_Smed_v4_4964_0_1;dm_Rab5					pl_dd_Smed_v4_1205_0_1;dm_Ehbp1
108	pl_dd_Smed_v4_5325_0_1;dm_Ehbp1	pl_dd_Smed_v4_11663_0_1;dm_Ank					pl_dd_Smed_v4_5720_0_1;dm_slpr
109	pl_dd_Smed_v4_7571_0_1;dm_mask	pl_dd_Smed_v4_11493_0_1;dm_Nhe3					pl_dd_Smed_v4_7964_0_1;dm_Dys
110	pl_dd_Smed_v4_11663_0_1;dm_JIL-1	pl_dd_Smed_v4_1847_0_1;dm_Usp2					pl_dd_Smed_v4_10646_0_1;dm_CG13366
111	pl_dd_Smed_v4_3638_0_1;dm_luna	pl_dd_Smed_v4_4964_0_1;dm_Rab1					pl_dd_Smed_v4_1205_0_1;dm_Dys
112	pl_dd_Smed_v4_7571_0_1;dm_CG42672	pl_dd_Smed_v4_311_0_1;dm_CG32944					pl_dd_Smed_v4_1521_0_1;dm_Nmda1
113	pl_dd_Smed_v4_5620_0_1;dm_by	pl_dd_Smed_v4_311_0_1;dm_Sik3					pl_dd_Smed_v4_10518_0_1;dm_CASK
114	pl_dd_Smed_v4_1951_0_1;dm_Ehbp1	pl_dd_Smed_v4_2597_0_1;dm_dom					pl_dd_Smed_v4_7964_0_1;dm_beta-Spec
115	pl_dd_Smed_v4_1426_0_1;dm_mask	pl_dd_Smed_v4_1847_0_1;dm_Usp47					pl_dd_Smed_v4_5720_0_1;dm_aPKC
116	pl_dd_Smed_v4_2525_0_1;dm_ctrip	pl_dd_Smed_v4_4964_0_1;dm_Rab32					pl_dd_Smed_v4_1237_0_1;dm_Ggamma1
117	pl_dd_Smed_v4_11663_0_1;dm_CASK	pl_dd_Smed_v4_2514_0_1;dm_CG13366					pl_dd_Smed_v4_7964_0_1;dm_CG13366
118	pl_dd_Smed_v4_311_0_1;dm_Slik	pl_dd_Smed_v4_9276_0_1;dm_Pde9					pl_dd_Smed_v4_1205_0_1;dm_CG13366
119	pl_dd_Smed_v4_311_0_1;dm_Gprk2	pl_dd_Smed_v4_1432_0_1;dm_Ank					pl_dd_Smed_v4_10039_0_1;dm_CG10462
120	pl_dd_Smed_v4_1426_0_1;dm_CG42672	pl_dd_Smed_v4_11663_0_1;dm_Pvr					pl_dd_Smed_v4_11187_0_1;dm_mask
121	pl_dd_Smed_v4_10515_0_1;dm_Drak	pl_dd_Smed_v4_1426_0_1;dm_Mbs					pl_dd_Smed_v4_8957_0_1;dm_Arp2
122	pl_dd_Smed_v4_1733_0_1;dm_CG9119	pl_dd_Smed_v4_2597_0_1;dm_Chd1
123	pl_dd_Smed_v4_11663_0_1;dm_mask	pl_dd_Smed_v4_1205_0_1;dm_Ehbp1
124	pl_dd_Smed_v4_3907_0_1;dm_raskol	pl_dd_Smed_v4_11663_0_1;dm_Mbs
125	pl_dd_Smed_v4_4964_0_1;dm_Rap1	pl_dd_Smed_v4_1432_0_1;dm_Fem-1
126	pl_dd_Smed_v4_11663_0_1;dm_CG42672	pl_dd_Smed_v4_311_0_1;dm_par-1
127	pl_dd_Smed_v4_311_0_1;dm_Pkc98E	pl_dd_Smed_v4_3381_0_1;dm_sls
128	pl_dd_Smed_v4_1432_0_1;dm_mask	pl_dd_Smed_v4_311_0_1;dm_JIL-1
129	pl_dd_Smed_v4_311_0_1;dm_Src42A	pl_dd_Smed_v4_1205_0_1;dm_shot
130	pl_dd_Smed_v4_3381_0_1;dm_sls	pl_dd_Smed_v4_1951_0_1;dm_CG13366
131	pl_dd_Smed_v4_311_0_1;dm_cdi	pl_dd_Smed_v4_177_0_1;dm_ctp
132	pl_dd_Smed_v4_2514_0_1;dm_CG13366	pl_dd_Smed_v4_311_0_1;dm_Src42A
133	pl_dd_Smed_v4_2525_0_1;dm_Nedd4	pl_dd_Smed_v4_4964_0_1;dm_Rho1
134	pl_dd_Smed_v4_311_0_1;dm_Tao	pl_dd_Smed_v4_5325_0_1;dm_CG13366
135	pl_dd_Smed_v4_311_0_1;dm_JIL-1	pl_dd_Smed_v4_4964_0_1;dm_Rheb
136	pl_dd_Smed_v4_1205_0_1;dm_Ehbp1	pl_dd_Smed_v4_1432_0_1;dm_Mbs
137	pl_dd_Smed_v4_2597_0_1;dm_Chd1	pl_dd_Smed_v4_311_0_1;dm_Pak
138	pl_dd_Smed_v4_5325_0_1;dm_CG13366	pl_dd_Smed_v4_1104_0_1;dm_AnxB9
139	pl_dd_Smed_v4_1951_0_1;dm_CG13366	pl_dd_Smed_v4_11663_0_1;dm_rl
140		pl_dd_Smed_v4_4964_0_1;dm_Rab4
