## Supplementary material for "A cell atlas of the fly kidney": These zip contain Supplementary Table 1-12.: Supplementary Table 10. Genes list for comparison RSCs and ISCs.xlsx

### Sheet: common_genes
	x
1	fru
2	N
3	robo2
4	sty
5	Dl
6	Mctp
7	shg
8	Sox100B
9	Inx3
10	Nrg
11	LanB1
12	klu
13	Ppa
14	zip
15	Lrch
16	CG3638
17	Nop60B
18	esg
19	Tsp42Ea
20	Sox21a
21	CG1648
22	miple2
23	Imp
24	E(spl)mbeta-HLH
25	mira
26	msi
27	Mes2
28	Sema2a
29	aqz
30	LanA
31	peb
32	Df31
33	Bacc
34	Chd64
35	Myc
36	E(spl)malpha-BFM
37	insc
38	CG9281
39	vig
40	crq
41	alpha-Spec
42	CCT2
43	LamC
44	Cbl
45	p23
46	lost
47	kra
48	CG4364
49	Lam
50	yps
51	Nlp
52	lncRNA:CR34335
53	Nap1
54	alphaTub84B
55	cathD
56	CG5554

### Sheet: RSC_only
	x
1	rau
2	Rbfox1
3	zfh2
4	kek5
5	hdc
6	CG42747
7	sba
8	Sema2b
9	CG34370
10	Tet
11	Egfr
12	CG43658
13	CG42238
14	pain
15	beat-IIa
16	rst
17	wb
18	brat
19	jigr1
20	fog
21	E23
22	unc-13
23	Dgk
24	wake
25	CG43759
26	CG32521
27	caps
28	CG34401
29	hppy
30	Dscam1
31	sbb
32	RhoGAP18B
33	CG34347
34	Cirl
35	CG30460
36	MESK2
37	CG30015
38	Trim9
39	CG10011
40	CG42788
41	baz
42	Tre1
43	Octbeta2R
44	Syp
45	elB
46	mamo
47	MFS17
48	Traf4
49	FER
50	pigs
51	Eip74EF
52	cic
53	tou
54	ATP8A
55	heph
56	CG31689
57	CG33298
58	Blimp-1
59	for
60	lncRNA:CR44206
61	l(2)gl
62	axed
63	Haspin
64	CG32982
65	pyd
66	Plp
67	LRR
68	ewg
69	Dsp1
70	CG32486
71	cpo
72	PRAS40
73	apt
74	Stat92E
75	Oatp74D
76	rhea
77	Tlk
78	rost
79	CG6040
80	mam
81	mgl
82	foxo
83	mei-P26
84	plum
85	CG40160
86	Mkp3
87	bun
88	kuz
89	mys
90	asRNA:CR44029
91	Gprk1
92	Socs36E
93	Flo2
94	EcR
95	mew
96	lncRNA:let7C
97	psq
98	trio
99	chn
100	tim
101	mld
102	spi
103	Nuak1
104	Pvf2
105	RapGAP1
106	fs(1)h
107	Sdc
108	CG13309
109	lola
110	Gp150
111	osp
112	stx
113	ed
114	Nipped-A
115	Tis11
116	tara
117	dpr10
118	CaMKII
119	trx
120	Pits
121	kis
122	spen
123	ttk
124	scyl
125	Zdhhc8
126	CG31635
127	Eip93F
128	Sin3A
129	CG33229
130	lin-28
131	CtBP
132	Dbp80
133	raw
134	AMPdeam
135	AGO1
136	CG14292
137	ftz-f1
138	Pde6
139	Atf3
140	CG10479
141	kibra
142	pum
143	Cip4
144	mbl
145	lncRNA:CR42862
146	CG15529
147	nmo
148	pan
149	puc
150	Stlk
151	CAP
152	lilli
153	CG32369
154	Sap47
155	jumu
156	CG6602
157	Parp
158	CG14441
159	tai
160	CG31373
161	CG13252
162	fkh
163	RhoGAP71E
164	msn
165	CG41378
166	klar
167	Mur18B
168	KCNQ
169	jim
170	Mob2
171	CG43736
172	Uro
173	cass
174	sky
175	rdx
176	upSET
177	Msr-110
178	p130CAS
179	hfp
180	uzip
181	ct
182	eIF4EHP
183	Nipped-B
184	Ptpmeg2
185	MED26
186	Gmap
187	siz
188	gce
189	smash
190	wdb
191	CenG1A
192	CG14245
193	Glut4EF
194	crol
195	cv-2
196	sqd
197	Pep
198	Caper
199	Smr
200	Gug
201	CG10513
202	CG11892
203	Ephrin
204	Dp
205	Had1
206	pnt
207	CG9776
208	conu
209	ken
210	pico
211	PNUTS
212	nocte
213	CG17715
214	Tm1
215	Jarid2
216	Not1
217	lncRNA:CR43334
218	CG6340
219	rl
220	CG11122
221	dikar
222	CG17883
223	arm
224	scny
225	RhoGAPp190
226	Sema5c
227	corto
228	Sxl
229	CG4297
230	CG1965
231	uex
232	Hrb27C
233	Muc11A
234	neur
235	CG4911
236	salt
237	PIP4K
238	CG30122
239	p120ctn
240	ph-p
241	RhoGAP19D
242	CG4887
243	sno
244	Hmt4-20
245	CG2924
246	Mad
247	Cpsf6
248	Rbp1
249	sktl
250	Ndf
251	Ehbp1
252	Efa6
253	hrm
254	CrebB
255	Alp4
256	CG8929
257	px
258	Vps13
259	CG15155
260	nudE
261	Eip75B
262	dco
263	shot
264	Alp2
265	CG1513
266	Hrb87F
267	Pdp1
268	CG10077
269	CG33941
270	SNF4Agamma
271	raptor
272	spin
273	Eb1
274	hep
275	CG17528
276	Mrtf
277	Hipk
278	CG12576
279	Opa1
280	Cka
281	RN-tre
282	Smvt
283	Ythdc1
284	Itgbn
285	Dek
286	kug
287	Usp10
288	nAChRalpha3
289	CG4768
290	EDTP
291	JIL-1
292	rno
293	tun
294	CG46301
295	Pgant9
296	l(3)05822
297	pre-rRNA:CR45845
298	RpII215
299	lap
300	d4
301	CG7065
302	Pih1D1
303	Daxx
304	Not3
305	l(3)psg2
306	Zip102B
307	Psi
308	RhoGEF2
309	PlexB
310	l(1)G0007
311	su(sable)
312	CG3198
313	CG32024
314	IntS3
315	Dd
316	Nup358
317	CanA-14F
318	app
319	bon
320	CG14478
321	cwo
322	CG15771
323	Cadps
324	RasGAP1
325	CG10803
326	AGO2
327	CG2225
328	lcs
329	Ac76E
330	Maf1
331	CG8878
332	Su(var)2-HP2
333	cher
334	shep
335	AP-1gamma
336	pod1
337	kst
338	Xpc
339	Nhe3
340	CG18428
341	CycT
342	yrt
343	CG14200
344	Cul1
345	shi
346	Eip63E
347	CG42833
348	ssp3
349	gish
350	CG14995
351	D2hgdh
352	Slip1
353	RhoBTB
354	Ref1
355	Klp98A
356	inc
357	CG2926
358	Cul2
359	wrd
360	CG2162
361	CG15406
362	CG42258
363	emb
364	tral
365	Hel25E
366	dtn
367	CG16711
368	hrg
369	Sema1b
370	eIF2beta
371	ZnT41F
372	CG1815
373	kar
374	Liprin-alpha
375	Cpsf5
376	beta-Spec
377	ras
378	mbt
379	CG40228
380	Kyat
381	CG45050
382	LRP1
383	pds5
384	gzl
385	msl-1
386	CG13698
387	pho
388	hdly
389	Fak
390	Axud1
391	mlt
392	Tif-IA
393	l(1)G0193
394	CG42671
395	wge
396	CG16953
397	CG46385
398	Gip
399	Bruce
400	CG4592
401	lncRNA:CR46268
402	Hel89B
403	galectin
404	Mtor
405	Pink1
406	enc
407	faf
408	Pp1alpha-96A
409	CG31224
410	aPKC
411	mTerf3
412	Ack-like
413	Chd1
414	CG4502
415	Ubr3
416	unc-119
417	CG17233
418	betaTub97EF
419	twin
420	CG30089
421	dbr
422	oys
423	CG40191
424	beta-Man
425	Gp210
426	Ctl2
427	Asx
428	Mi-2
429	CG6701
430	woc
431	Moca-cyp
432	CG5746
433	slpr
434	PDZ-GEF
435	Rab35
436	Mhcl
437	SPoCk
438	CG7028
439	CG17454
440	CG6621
441	dome
442	cora
443	CG13506
444	CG14442
445	SC35
446	lid
447	CG17162
448	Uhg3
449	Lnk
450	Rox8
451	wde
452	BtbVII
453	CG8405
454	CG2915
455	syd
456	CG15098
457	oaf
458	CG11134
459	TfIIA-L
460	CG17786
461	TMS1
462	Map205
463	Spred
464	CG7882
465	Tps1
466	CG32850
467	Rb97D
468	Edc3
469	Cnot4
470	CycE
471	vri
472	H
473	Fit1
474	CG12945
475	Mical
476	drk
477	Nxf3
478	e(y)3
479	Rga
480	foi
481	CG4080
482	ClC-c
483	Met
484	CG10462
485	CG15093
486	CG7115
487	CG4360
488	ATP8B
489	lncRNA:CR43241
490	CG3597
491	CG10516
492	CG3764
493	CG8620
494	Fbl6
495	wap
496	lgs
497	Pka-R1
498	RluA-2
499	Rcd1
500	Uhg2
501	Lis-1
502	sina
503	CG1737
504	Usp7
505	Pgant5
506	whe
507	RASSF8
508	CG5674
509	Vav
510	lark
511	puf
512	CG9702
513	CG32066
514	Slmap
515	FBXO11
516	Sirt1
517	Usp2
518	Vps4
519	Arl4
520	Tao
521	swm
522	Dlg5
523	CG12236
524	schlank
525	CG9775
526	IntS6
527	Mkrn1
528	Galt
529	ash2
530	elav
531	CG18003
532	Lk6
533	brwl
534	shrb
535	chb
536	Sf3b3
537	Hmgcr
538	CG10512
539	cana
540	TTLL4A
541	DIP1
542	Tsp39D
543	WDY
544	Rsf1
545	CG11247
546	Dhc64C
547	tud
548	CG42748
549	CG4294
550	Khc-73
551	su(f)
552	CG7206
553	Miro
554	CG42259
555	Arl6IP1
556	MED19
557	wts
558	CG16826
559	su(Hw)
560	28SrRNA-Psi:CR40596
561	SmD3
562	Cnx99A
563	CG32695
564	Pisd
565	CG32772
566	st
567	mthl3
568	CG17029
569	ari-1
570	CG17508
571	4E-T
572	Marf
573	FoxK
574	cdc14
575	CG2186
576	RhoGAP93B
577	Hsf
578	nito
579	Khc
580	CG2017
581	GATAe
582	Klp10A
583	l(2)k01209
584	CG30389
585	Axn
586	CG1703
587	msps
588	Vha100-1
589	tmod
590	Cdk12
591	CG1622
592	Glg1
593	PGRP-LA
594	Hsc70Cb
595	CG2182
596	CR13656
597	CG8321
598	Rala
599	eco
600	ADD1
601	Gel
602	mth
603	ash1
604	Pkc98E
605	CG3609
606	Smurf
607	Rho1
608	Roc2
609	CG2790
610	CG17230
611	endos
612	CG9220
613	REPTOR-BP
614	C3G
615	snRNP-U1-70K
616	CG10395
617	CG33258
618	CG3285
619	CG2747
620	fus
621	CG5697
622	CG7322
623	Rab4
624	tweek
625	CG34354
626	Spt6
627	Cul3
628	CG14777
629	CG17751
630	Nmda1
631	Galphai
632	CG3262
633	SMC1
634	Son
635	velo
636	Spt5
637	GramD1B
638	Pdha
639	CG3542
640	tho2
641	CG4572
642	CG6959
643	cal1
644	Duba
645	CG9795
646	Pld
647	CG5171
648	CG4896
649	da
650	Kcmf1
651	mre11
652	Desat1
653	Aldh
654	CG42360
655	Reps
656	Csk
657	Cp190
658	mRpS5
659	CG13124
660	wapl
661	chico
662	row
663	Su(var)2-10
664	mle
665	Drak
666	SF1
667	AP-2alpha
668	CG9003
669	DIP2
670	CG4266
671	CG17186
672	Syt4
673	CG18635
674	Zcchc7
675	PAN2
676	BRWD3
677	CG14767
678	Atg101
679	CG7084
680	CG31637
681	krz
682	CG10565
683	Amun
684	CG45049
685	CG7945
686	snama
687	Crk
688	Naa80
689	CG5445
690	CG30424
691	pcx
692	ncm
693	coro
694	lncRNA:CR44779
695	Rab40
696	Spat
697	CG31729
698	CG5953
699	Atg1
700	Tango2
701	Tim17b
702	CG3632
703	CG7324
704	SpdS
705	Dlic
706	Pten
707	Ugt35B1
708	pita
709	CG13311
710	fwe
711	CG9346
712	ova
713	CG34043
714	CG32195
715	Paics
716	CG7332
717	htt
718	CG42340
719	Sur-8
720	nAChRalpha4
721	C1GalTA
722	CG9384
723	CG13197
724	eRF1
725	Zir
726	CG8837
727	mxt
728	lncRNA:flam
729	CG5541
730	CG11594
731	PR-Set7
732	CG9008
733	CG3277
734	Hlc
735	Mpi
736	Nf1
737	CG8668
738	CG17683
739	moody
740	hyd
741	CG31678
742	CG16727
743	MED31
744	slim
745	CG42797
746	CG17493
747	qkr58E-1
748	Pi3K92E
749	Dsor1
750	Wdr33
751	Ptpmeg
752	stck
753	Tnpo
754	Prp8
755	RhoGAP15B
756	CG2199
757	Sms
758	TBPH
759	Arp2
760	Ptip
761	CG17754
762	CG10467
763	Atx2
764	CG13827
765	Patr-1
766	14-3-3zeta
767	Tsp26A
768	DNAlig3
769	SRPK
770	CG14322
771	Oatp58Da
772	Uhg4
773	tyn
774	fdl
775	tzn
776	CG14464
777	Atg13
778	CG9934
779	Ntan1
780	ago
781	CG34376
782	CG14408
783	br
784	Clamp
785	Zn72D
786	Ate1
787	l(3)72Ab
788	bbc
789	lncRNA:CR45082
790	CG18324
791	Dredd
792	CG7766
793	Fem-1
794	sw
795	CG9705
796	CG8414
797	CG18745
798	asRNA:CR45479
799	sra
800	poe
801	Elp1
802	Uba1
803	CG4972
804	Cyp6a2
805	Ten-m
806	CG12290
807	Golgin245
808	homer
809	CG42394
810	RNaseMRP:RNA
811	Rab8
812	CG18473
813	CG3107
814	CG4404
815	Uhg5
816	CG17110
817	Atg16
818	ND-49
819	Flacc
820	CG7878
821	Ctr1A
822	CG5521
823	BicD
824	mthl4
825	lncRNA:CR43461
826	Kat60
827	CG15747
828	phol
829	g
830	CG5676
831	CG3744
832	HIPP1
833	pes
834	Rad23
835	Taldo
836	Uba2
837	CG14657
838	TfIIFalpha
839	jvl
840	bur
841	gny
842	Trf4-1
843	Swim
844	Smg5
845	Taf1

### Sheet: ISC_only
	x
1	lncRNA:CR40469
2	cib
3	pre-rRNA:CR45856
4	CG8839
5	pre-rRNA:CR45846
6	E(spl)m3-HLH
7	mt:srRNA
8	pre-rRNA:CR45847
9	bic
10	His3.3B
11	Hsc70-4
12	lncRNA:CR42491
13	betaTub56D
14	sta
15	Fim
16	CNBP
17	Dtg
18	Uhg7
19	lncRNA:CR44898
20	Npc2a
21	asRNA:CR45874
22	mt:ATPase6
23	eIF4A
24	mt:ND4
25	Nacalpha
26	smt3
27	eEF1gamma
28	mt:CoII
29	Sam-S
30	CCT3
31	Non1
32	Rack1
33	awd
34	D1
35	Act42A
36	eEF5
37	eIF4H1
38	mt:lrRNA
39	mt:ND5
40	vsg
41	mt:CoI
42	eEF1alpha1
43	Fib
44	unc-104
45	Hsp60A
46	Fkbp39
47	CG34236
48	lncRNA:SMRG
49	pAbp
50	mt:ND1
51	Pdcd4
52	mt:Cyt-b
53	CG13488
54	vig2
55	CCT8
56	eIF3f1
57	mt:CoIII
58	hoip
59	CG4038
60	Ran
61	eIF3b
62	nop5
63	pirk
64	mt:ND3
65	eIF3c
66	Rel
67	sqh
68	CCT5
69	CCT4
70	Nop56
71	Nph
72	CCT7
73	CR43482
74	Ip259
75	eIF3a
76	eIF3g1
77	CG42322
78	HmgD
79	CG32170
80	His2Av
81	Shmt
82	CG34164
83	dUTPase
84	CG11267
85	Tctp
86	RabX1
87	scb
88	CCT6
89	eIF3e
90	Cyp1
91	eEF2
92	LTV1
93	lncRNA:CR45204
94	CG9743
95	eIF1A
96	mt:ND2
97	rin
98	CG7637
99	eIF3l
100	pix
101	CG17765
102	Mapmodulin
103	asRNA:CR43787
104	CG14696
105	CG1572
106	Hsp70Aa
107	Hsp83
108	Jheh2
109	Ntf-2
110	GstD3
111	l(3)neo38
112	CCT1
113	CG43187
114	REG
115	CG7414
116	Tom40
117	eIF3k
118	Hsp70Bbb
119	Hsp23
120	Hsp70Ba
121	CG34232
122	Fkbp12
123	Hsc70-5
124	CG15083
125	snoRNA:Or-CD15
126	7SLRNA:CR42652
127	baf
128	P32
129	SNRPG
130	tsr
131	clos
132	Hsp68
133	eIF3i
134	CG1354
135	Tspo
136	5SrRNA:CR33451
137	Act5C
138	Pfdn2
139	Ahcy
140	CG10184
141	NHP2
142	La
143	und
144	Hsp70Bc
145	Nlg4
146	SmD2
147	His4r
148	Rap1
149	mRpS28
150	Tsp42El
151	fmt
152	14-3-3epsilon
153	Uch
154	mod
155	eEF1beta
156	eIF3d1
157	CG1890
158	Ih
159	lncRNA:CR45197
160	Hsp70Ab
161	SmD1
162	babos
163	CG2852
164	26-29-p
165	SmF
166	l(2)37Cc
167	r
168	crc
169	CG11885
170	eIF2alpha
171	CG15784
172	eIF3m
173	CG33995
174	mt:ND4L
175	CG12935
176	Orct2
177	Tom20
178	Stip1
179	CG43693
180	Fkbp59
181	LanB2
182	lncRNA:CR45566
183	GAPcenA
184	pnut
185	gas
186	Ets21C
187	lncRNA:alphagamma-element:CR32865
188	asRNA:CR45926
189	CG6006
190	ThrRS
191	CG6709
192	wech
193	Vap33
194	pic
195	CG44000
196	Nopp140
197	porin
198	msk
199	CG10376
200	Ssrp
201	His3.3A
202	AnxB10
203	Art1
204	Hsp26
205	LysRS
206	CG13096
207	SelT
208	lwr
209	ytr
210	CG43110
211	SmE
212	SmB
213	CG6191
214	Hr4
215	Chmp1
216	GstO3
217	Dgkepsilon
218	Top2
219	trol
220	Gart
221	BHD
222	Pomp
223	mRpL12
224	Gss1
225	EndoGI
226	TM9SF2
227	Rpn11
228	CG10508
229	flr
230	Mtpalpha
231	mEFTu1
232	CG6180
233	LSm7
234	Syt1
235	CG34132
236	chic
237	PGRP-LB
238	Non2
239	CG15117
240	CG6610
241	CG34125
242	trn
243	Arts
244	Prosalpha2
245	asRNA:CR43812
246	CG31142
247	r-l
248	Ubi-p63E
249	eIF1
250	lncRNA:CR45184
251	CG11790
252	Tep4
253	gem
254	Ubqn
255	Inos
256	U2af38
257	Pfdn6
258	Cyp9c1
259	GCS2alpha
260	Hsp22
261	lncRNA:CR45939
262	mt:tRNA:Ala-TGC
263	Ost48
264	mge
265	Sf3b6
266	Apl
267	Prosbeta7
268	Ssb-c31a
269	RhoGDI
270	Rpb12
271	CaBP1
272	Fdh
273	Dhit
274	Sgt
275	CG3760
276	Sf3b5
277	asRNA:CR45350
278	snf
279	anox
280	kud
281	Rpt2
282	CG9344
283	Ugt302C1
284	Rpn9
285	Prosbeta4
286	Jra
287	scramb2
288	ste24a
289	CG7739
290	Jupiter
291	CG11378
292	agt
293	Ent2
294	CG2767
295	Prosbeta5
296	Prosbeta3
297	mRpL51
298	CG34207
299	dod
300	CG2278
301	mRpS22
302	Tim9a
303	Dph5
304	mtSSB
305	CG7215
306	Torsin
307	Rpn7
308	Sc2
309	blw
310	mRpL2
311	eIF3h
312	Ubi-p5E
